# Single-step genome engineering in the bee gut symbiont *Snodgrassella alvi*

**DOI:** 10.1101/2023.09.19.558440

**Authors:** Patrick J. Lariviere, A. H. M. Zuberi Ashraf, Sean P. Leonard, Laurel G. Miller, Nancy A. Moran, Jeffrey E. Barrick

**Affiliations:** Department of Molecular Biosciences, The University of Texas at Austin, Austin, TX 78712, USA; Department of Integrative Biology, The University of Texas at Austin, Austin, TX 78712, USA

## Abstract

Honey bees are economically relevant pollinators experiencing population declines due to a number of threats. As in humans, the health of bees is influenced by their microbiome. The bacterium *Snodgrassella alvi* is a key member of the bee gut microbiome and has a role in excluding pathogens. Despite this importance, there are not currently any easy-to-use methods for modifying the *S. alvi* chromosome to study its genetics. To solve this problem, we developed a one-step procedure that uses electroporation and homologous recombination, which we term SnODIFY (**Sn**odgrassella-specific **O**ne-step gene **D**eletion or **I**nsertion to alter **F**unctionalit**Y**). We used SnODIFY to create seven single-gene knockout mutants and recovered mutants for all constructs tested. Nearly all transformants had the designed genome modifications, indicating that SnODIFY is highly accurate. Mutant phenotypes were validated through knockout of Type 4 pilus genes, which led to reduced biofilm formation. We also used SnODIFY to insert heterologous sequences into the genome by integrating fluorescent protein-coding genes. Finally, we confirmed that genome modification is dependent on *S. alvi*’s endogenous RecA protein. Because it does not require expression of exogenous recombination machinery, SnODIFY is a straightforward, accurate, and lightweight method for genome editing in *S. alvi*. This workflow can be used to study the functions of *S. alvi* genes and to engineer this symbiont for applications including protection of honey bee health.
