## Supplementary material for "Single-step genome engineering in the bee gut symbiont *Snodgrassella alvi*": Table S1

### Sheet: Deletion
Gene	# of transformants (per 5 ug DNA)	# of successful recombinants/# colonies screened by PCR
ΔpilF	~20	4/4
ΔpilG	~45	2/2
ΔstaA	85	14/14
ΔamsE	>100	2/2
ΔrecA	~75	2/2* (By whole plasmid sequencing, since PCR bands indistinguishable)
ΔrecJ	>100	7/7
Δasr	21* (10 ug DNA used)	2/4

### Sheet: Insertion
Cassette insertion	# of transformants (per 5 ug DNA)	# of successful recombinants/# colonies screened by WGS (nanopore)
gfp	>100	2023-01-01
e2-crimson	~60	2023-01-01
ΔclpA + e2-crimson	~50	2023-01-01
