## Supplementary material for "Single-step genome engineering in the bee gut symbiont *Snodgrassella alvi*": Table S2

### Sheet: PL165 (ΔstaA)
Sequence	Position	Mutation	Annotation	Gene	Description	Shared mutation likely in wkB2 stock?	Sequencing method
NZ_CP007446	1527570	Δ69 bp	coding (129‑197/216 nt)	SALWKB2_RS07000 →	hypothetical protein	No	Illumina
NZ_CP007446	1603369	Δ16 bp	intergenic (+125/‑23)	SALWKB2_RS07325 → / → SALWKB2_RS07330	DUF1415 domain‑containing protein/sodium:proton antiporter	Yes - exact mutation	Illumina
NZ_CP007446	1914213	A→C	N163K (AAT→AAG)	SALWKB2_RS08660 ←	response regulator transcription factor	No	Illumina
NZ_CP007446	2518804	Δ5984 bp→kanR(–)	KanR cassette insertion	SALWKB2_RS11470 →	YadA‑like family protein (staA)	No - designed gene disruption	Illumina

### Sheet: PL224 (ΔrecJ)
Sequence	Position	Mutation	Annotation	Gene	Description	Shared mutation likely in wkB2 stock?	Sequencing method
NZ_CP007446	266575	Δ1678 bp→kanR(–)	KanR cassette insertion	SALWKB2_RS01130 →	single‑stranded‑DNA‑specific exonuclease RecJ	No - designed gene disruption	Illumina
NZ_CP007446	1092450	C→T	P155L (CCA→CTA)	SALWKB2_RS05015 →	1‑acyl‑sn‑glycerol‑3‑phosphate acyltransferase	Yes - exact mutation	Illumina
NZ_CP007446	1603327	Δ1 bp	intergenic (+83/‑80)	SALWKB2_RS07325 → / → SALWKB2_RS07330	DUF1415 domain‑containing protein/sodium:proton antiporter	Yes - same gene	Illumina
NZ_CP007446	1648618	G→T	G248* (GGA→TGA)	SALWKB2_RS07515 →	autotransporter outer membrane beta‑barrel domain‑containing protein	Yes - same gene	Illumina
NZ_CP007446	1855359	(T)8→7	coding (1120/1575 nt)	SALWKB2_RS08395 ←	HAMP domain‑containing histidine kinase	Yes - exact mutation	Illumina

### Sheet: PL230 (ΔpilF)
Sequence	Position	Mutation	Annotation	Gene	Description	Shared mutation likely in wkB2 stock?	Sequencing method
NZ_CP007446	264694	Δ1660 bp→kanR(–)	KanR cassette insertion	SALWKB2_RS01125 →	type IV‑A pilus assembly ATPase PilB (AKA pilF)	No - designed gene disruption	Illumina
NZ_CP007446	1092450	C→T	P155L (CCA→CTA)	SALWKB2_RS05015 →	1‑acyl‑sn‑glycerol‑3‑phosphate acyltransferase	Yes - exact mutation	Illumina
NZ_CP007446	1649272	Δ20 bp	coding (1396‑1415/5916 nt)	SALWKB2_RS07515 →	autotransporter outer membrane beta‑barrel domain‑containing protein	Yes - same gene	Illumina
NZ_CP007446	1855359	(T)8→7	coding (1120/1575 nt)	SALWKB2_RS08395 ←	HAMP domain‑containing histidine kinase	Yes - exact mutation	Illumina

### Sheet: PL236 (ΔrecA)
Sequence	Position	Mutation	Annotation	Gene	Description	Shared mutation likely in wkB2 stock?	Sequencing method
NZ_CP007446	327225	Δ1030 bp→kanR(+)	KanR cassette insertion	SALWKB2_RS01430 →	recombinase RecA	No - designed gene disruption	Illumina
NZ_CP007446	1092450	C→T	P155L (CCA→CTA)	SALWKB2_RS05015 →	1‑acyl‑sn‑glycerol‑3‑phosphate acyltransferase	Yes - exact mutation	Illumina
NZ_CP007446	1603364	Δ1 bp	intergenic (+120/‑43)	SALWKB2_RS07325 → / → SALWKB2_RS07330	DUF1415 domain‑containing protein/sodium:proton antiporter	Yes - exact mutation	Illumina
NZ_CP007446	1649716	+T	coding (1840/5916 nt)	SALWKB2_RS07515 →	autotransporter outer membrane beta‑barrel domain‑containing protein	Yes - same gene	Illumina
NZ_CP007446	1855359	(T)8→7	coding (1120/1575 nt)	SALWKB2_RS08395 ←	HAMP domain‑containing histidine kinase	Yes - exact mutation	Illumina

### Sheet: PL242 (ΔamsE)
Sequence	Position	Mutation	Annotation	Gene	Description	Shared mutation likely in wkB2 stock?	Sequencing method
NZ_CP007446	1092450	C→T	P155L (CCA→CTA)	SALWKB2_RS05015 →	1‑acyl‑sn‑glycerol‑3‑phosphate acyltransferase	Yes - exact mutation	Illumina
NZ_CP007446	1855359	(T)8→7	coding (1120/1575 nt)	SALWKB2_RS08395 ←	HAMP domain‑containing histidine kinase	Yes - exact mutation	Illumina
NZ_CP007446	2454027	Δ802 bp→kanR(+)	KanR cassette insertion	SALWKB2_RS11210 →	glycosyltransferase (AmsE)	No - designed gene disruption	Illumina

### Sheet: PL246 (ΔpilG)
Sequence	Position	Mutation	Annotation	Gene	Description	Shared mutation likely in wkB2 stock?	Sequencing method
NZ_CP007446	263413	Δ1213 bp→kanR(–)	KanR cassette insertion	SALWKB2_RS01120 →	type II secretion system F family protein (pilG)	No - designed gene disruption	Illumina
NZ_CP007446	1092450	ΔC→T	P155L (CCA→CTA)	SALWKB2_RS05015 →	1‑acyl‑sn‑glycerol‑3‑phosphate acyltransferase	Yes - exact mutation	Illumina
NZ_CP007446	1603364	Δ1 bp	intergenic (+120/‑43)	SALWKB2_RS07325 → / → SALWKB2_RS07330	DUF1415 domain‑containing protein/sodium:proton antiporter	Yes - same gene	Illumina
NZ_CP007446	1650595	Δ1 bp	coding (2719/5916 nt)	SALWKB2_RS07515 →	autotransporter outer membrane beta‑barrel domain‑containing protein	Yes - same gene	Illumina
NZ_CP007446	1855359	(T)8→7	coding (1120/1575 nt)	SALWKB2_RS08395 ←	HAMP domain‑containing histidine kinase	Yes - exact mutation	Illumina

### Sheet: PL271 (Δasr)
Sequence	Position	Mutation	Annotation	Gene	Description	Shared mutation likely in wkB2 stock?	Sequencing method
kanR cassette	192	T→C	L15S (TTA→TCA)	kanR→	Kanamycin resistance gene	No	Illumina
NZ_CP007446	859190	T→C	F604L (TTA→TCA)	aceE →	pyruvate dehydrogenase (acetyl‑transferring), homodimeric type	No	Illumina
NZ_CP007446	1092450	C→T	P155L (CCA→CTA)	SALWKB2_RS05015 →	1‑acyl‑sn‑glycerol‑3‑phosphate acyltransferase	Yes - exact mutation	Illumina
NZ_CP007446	1070673	Δ238 bp→kanR(–)	KanR cassette insertion	SALWKB2_RS11650 →	hypothetical protein (asr)	No - designed gene disruption	Illumina

### Sheet: AZA75 (+E2C)
Sequence	Position	Mutation	Annotation	Gene	Description	Shared mutation likely in wkB2 stock?	Sequencing method
NZ_CP007446	1009711	C→A	S336Y (TCC→TAC)	SALWKB2_RS11610 →	type VI secretion system Vgr family protein	Yes - exact mutation	Oxford Nanopore
NZ_CP007446	1092450	C→T	P155L (CCA→CTA)	SALWKB2_RS05015 →	1‑acyl‑sn‑glycerol‑3‑phosphate acyltransferase	Yes - exact mutation	Oxford Nanopore
NZ_CP007446	1603369	Δ16 bp	intergenic (+125/‑23)	SALWKB2_RS07325 → / → SALWKB2_RS07330	DUF1415 domain‑containing protein/sodium:proton antiporter	Yes - exact mutation	Oxford Nanopore
NZ_CP007446	2456175	Δ98 bp→E2C-kanR(+)	E2C‑kanR cassette insertion	SALWKB2_RS11215/SALWKB2_RS11220	sugar transferase/permease	No - designed cassette insertion	Oxford Nanopore

### Sheet: AZA76 (+GFP)
Sequence	Position	Mutation	Annotation	Gene	Description	Shared mutation likely in wkB2 stock?	Sequencing method
NZ_CP007446	1009711	C→A	S336Y (TCC→TAC)	SALWKB2_RS11610 →	type VI secretion system Vgr family protein	Yes - exact mutation	Oxford Nanopore
NZ_CP007446	1092450	C→T	P155L (CCA→CTA)	SALWKB2_RS05015 →	1‑acyl‑sn‑glycerol‑3‑phosphate acyltransferase	Yes - exact mutation	Oxford Nanopore
NZ_CP007446	1603369	Δ16 bp	intergenic (+125/‑23)	SALWKB2_RS07325 → / → SALWKB2_RS07330	DUF1415 domain‑containing protein/sodium:proton antiporter	Yes - exact mutation	Oxford Nanopore
NZ_CP007446	2456175	Δ98 bp→E2C-kanR(+)	E2C‑kanR cassette insertion	SALWKB2_RS11215/SALWKB2_RS11220	sugar transferase/permease	No - designed cassette insertion	Oxford Nanopore

### Sheet: AZA77 (ΔclpA+E2C)
Sequence	Position	Mutation	Annotation	Gene	Description	Shared mutation likely in wkB2 stock?	Sequencing method
NZ_CP007446	972108	Δ2197 bp→E2C-kanR(+)	E2C‑kanR cassette insertion	clpA →	ATP‑dependent Clp protease ATP‑binding subunit ClpA	No - designed cassette insertion	Oxford Nanopore
NZ_CP007446	1009711	C→A	S336Y (TCC→TAC)	SALWKB2_RS11610 →	type VI secretion system Vgr family protein	Yes - exact mutation	Oxford Nanopore
NZ_CP007446	1092450	C→T	P155L (CCA→CTA)	SALWKB2_RS05015 →	1‑acyl‑sn‑glycerol‑3‑phosphate acyltransferase	Yes - exact mutation	Oxford Nanopore
NZ_CP007446	1603369	Δ16 bp	intergenic (+125/‑23)	SALWKB2_RS07325 → / → SALWKB2_RS07330	DUF1415 domain‑containing protein/sodium:proton antiporter	Yes - exact mutation	Oxford Nanopore
