## Supplementary material for "Single-step genome engineering in the bee gut symbiont *Snodgrassella alvi*": Table S4

### Sheet: 1. Strains
Strain Number	Genus/Species	Alternative alias	Parental strain	Plasmid	gfPL inserted	Genomic mutation	Description	Ab resistance	Reference	Notes/anomalies
PL60	Snodgrasella alvi	wkB2	wkB2 (This is the parent strain)	None			S. alvi wkB2. From SPL's Box o' Gills. Homogenous colony morphology. Looks pretty good. Use this	Tetracycline	Kwong and Moran 2012
PL165	Snodgrasella alvi		wkB2		gfPL90	staA::kanR	S. alvi wkB2 ΔstaA (KanR insertion using gfPL90) Big colony 2	Kanamycin	This study
PL218	Snodgrasella alvi	PL68; SPLM1449	wkB2	pBTK562 (pDS-GFP)			S. alvi wkB2 + pBTK562 (expresses dsRNA targeting GFP). For knockdown of GFP. (Can use as - control)	Spectinomycin	Leonard et al 2020
PL224	Snodgrasella alvi		wkB2		gfPL142	recJ::kanR	S. alvi wkB2 + gfPL142. ΔRecJ::KanR clone 2	Kanamycin	This study
PL230	Snodgrasella alvi		wkB2		gfPL136	pilF::kanR	S. alvi wkB2 + gfPL136. ΔPilF::KanR clone 1	Kanamycin	This study
PL236	Snodgrasella alvi		wkB2		gfPL141	recA::kanR	S. alvi wkB2 + gfPL141. ΔRecA::KanR clone 1	Kanamycin	This study
PL242	Snodgrasella alvi		wkB2		gfPL147	amsE::kanR	S. alvi wkB2 + gfPL147. ΔAmsE::KanR clone 1	Kanamycin	This study
PL246	Snodgrasella alvi		wkB2		gfPL137	pilG::kanR	S. alvi wkB2 + gfPL137. ΔPilG::KanR clone 1	Kanamycin	This study
PL269	Snodgrasella alvi		wkB2		gfPL151	recA::specR	S. alvi wkB2 + gfPL151. ΔRecA::SpecR re-electro, 10 ug DNA, clone 4	Spectinomycin	This study
PL271	Snodgrasella alvi		wkB2		gfPL152	asr::kanR	S. alvi wkB2 + gfPL152. ΔAsr::KanR re-electro, 10 ug DNA, clone 4	Kanamycin	This study
AZA75	Snodgrasella alvi	PL285	wkB2		KanR-E2 Crimson cassette	SALWKB2_RS11215/SALWKB2_RS11220::E2 Crimson-KanR	S. alvi wkB2 + Intergenic space between sugar transferase/permease::KanR-E2 Crimson	Kanamycin	This study
AZA76	Snodgrasella alvi	PL286	wkB2		GFP-KanR cassette	SALWKB2_RS11215/SALWKB2_RS11220::GFP-KanR	S. alvi wkB2 + Intergenic space between sugar transferase/permease::GFP-KanR	Kanamycin	This study
AZA77 (Zuberi's clpA strain)	Snodgrasella alvi		wkB2		KanR-E2 Crimson cassette	clpA::e2 crimson-kanR	S. alvi wkB2 ΔclpA::KanR-E2 Crimson	Kanamycin	This study
AZA84 (wkB2 + pBTK519)	Snodgrasella alvi		wkB2				Positive control strain for S. alvi wkB2 expressing GFP	Kanamycin	Leonard et al 2018
AZA97 (wkB2 + pSL1-E2C)	Snodgrasella alvi		wkB2				Positive control strain for S. alvi wkB2 expressing E2-Crimson	Kanamycin	Leonard et al 2018
1. My S. alvi strains (inlcude PL218)
2. Any E. coli strains for cloning
3. Zuberi and Laurels S. alvi strains
4. Zuberi/Laurel's E. coli strains

### Sheet: 2. Plasmids
Plasmid number	Carrier Species/Strain	Plasmid Host range	Alternative alias	Description	Backbone parent	Antibiotic resistance	Reference
pBTK519	E. coli; MFDpir	E. coli; S. alvi		RSF1010 + PA1 gfp optim1 (kanR)	RSF1010	Kanamycin	Leonard et al 2018
pBTK800	E. coli; DH5a	E. coli; S. alvi	SPLM1277; pPL22	RSF1010 + dsRNA gfp dropout	RSF1010	Spectinomycin	Lariviere et al 2022
pBTK1002	E. coli; DH5a	E. coli; S. alvi	SPLM1269; pSL1; pPL24	RSF1010 + rcp (mRFP1) [kanR (aphA-1)]	RSF1010	Kanamycin	Li et al 2022; Elston et al 2023
pBTK1050	E. coli; NEB5a	E. coli		Type 1 Homology arm 1 cassette before 98-bp neutral insertion site	ColE1	Chloramphenicol	This study
pBTK1051	E. coli; NEB5a	E. coli		Type 5 Homology arm 2 cassette after 98-bp neutral insertion site	ColE1	Chloramphenicol	This study
pBTK1052	E. coli; NEB5a	E. coli		Type 2 Kanamycin resistance cassette	ColE1	Kanamycin, Chloramphenicol	This study
pBTK1053	E. coli; NEB5a	E. coli		Type 3-4 E2-Crimson cassette	ColE1	Chloramphenicol	This study
pBTK1054	E. coli; NEB5a	E. coli		Full assembly plasmid containing homology flanks, kanamycin resistance, and E2-Crimson	ColE1	Kanamycin, Ampicillin	This study
pBTK1055	E. coli; NEB5a	E. coli		Type 2-3 GFP cassette	ColE1	Chloramphenicol	This study
pBTK1056	E. coli; NEB5a	E. coli		Type 4 Kanamycin resistance cassette	ColE1	Kanamycin, Chloramphenicol	This study
pBTK1057	E. coli; NEB5a	E. coli		Full assembly plasmid containing homology flanks, kanamycin resistance, and GFP	ColE1	Kanamycin, Ampicillin	This study
pBTK1058	E. coli; NEB5a	E. coli		Type 1 Homology arm 1 cassette before clpA gene in S. alvi	ColE1	Chloramphenicol	This study
pBTK1059	E. coli; NEB5a	E. coli		Type 5 Homology arm 2 cassette after clpA gene in S. alvi	ColE1	Chloramphenicol	This study
pBTK1061	E. coli; NEB5a	E. coli		Full assembly plasmid containing homology flanks to clpA gene, kanamycin resistance, and E2-Crimson	ColE1	Kanamycin, Chloramphenicol	This study
pBTK503	E. coli; DH5a	E. coli; S. alvi		Used this plasmid to amplify GFP cassette containing CP25 promoter to make the Type 2-3 part	RSF1010	Amplicilin	Leonard et al 2018
pBTK1047	E. coli; NEB5a	E. coli; S. alvi		Used this plasmid to amplify KanR cassette to make the Type 4 part (AZA)	RSF1010	Kanamycin	Leonard et al 2018
pYTK095	E. coli; DH10B	E. coli		Used this plasmid as the Type 6-8 backbone for the full assembly plasmid	ColE1	Amplicilin	Lee et al 2015
pBTK402	E. coli; DH5a	E. coli; S. alvi		Used this plasmid to amplify KanR cassette to make the Type 2 part (LM)	RSF1010	Kanamycin	Leonard et al 2018
pLM70	E. coli; NEB5a	E. coli		Used this plasmid to amplify CP25 promoter with E2-Crimson as a Type 3-4 part (LM)	ColE1	Chloramphenicol	This study

### Sheet: 3. Gene fragments
Gene fragment number	Name	Description	Sequence	NCBI Gene ID of gene targeted for KO	Source	Reference
gfPL88	ΔstaA gene fragment (kanR insertion with 500 bp homology arms)	Knockout construct of S. alvi staA; with ~500 bp homology arms (Note, 5' homology arm is 495 bp); kanR insertion	CATATGCTATATGGAATGAAACGACCCAGACTTGGGTGGCAGCTTCCGAACTAGCTAAAAGCAAAACCAAGTCTGATGCAGTCTCTTCTTTACCTGCTAAAGGTATAGTAAGCAGAAAATCCAGATTTAGTTCTATTTTTAAACTGAGTCTTATAGCTTCAGTTTTAAATATGTCTTTATTAATACCTAATTCTTATGCTTCGAATTCAGGTTTGGTTGGTGGTAAAAATGTTGGTAGTGGTGGCGCAGATCAACCGAATTATCCTGGCGAAGCAAGCCATGGTACAGTCATTTTTACTGGTTCAGCTGATGCTTGCGGAGCTGATGAAGTTACAGGCAGAGGGAAACCTGGTCGAACTATAGTCGGAGAGGAAGTAAGTGCTTTAGAAGAATACTTGC…	32537578	IDT (gBlock)	This study
gfPL90	ΔstaA gene fragment (kanR insertion with 1000 bp homology arms)	Knockout construct of S. alvi staA; with ~1000 bp homology arms (Note, 5' homology arm is 995 bp); kanR insertion	CATATGCTATATGGAATGAAACGACCCAGACTTGGGTGGCAGCTTCCGAACTAGCTAAAAGCAAAACCAAGTCTGATGCAGTCTCTTCTTTACCTGCTAAAGGTATAGTAAGCAGAAAATCCAGATTTAGTTCTATTTTTAAACTGAGTCTTATAGCTTCAGTTTTAAATATGTCTTTATTAATACCTAATTCTTATGCTTCGAATTCAGGTTTGGTTGGTGGTAAAAATGTTGGTAGTGGTGGCGCAGATCAACCGAATTATCCTGGCGAAGCAAGCCATGGTACAGTCATTTTTACTGGTTCAGCTGATGCTTGCGGAGCTGATGAAGTTACAGGCAGAGGGAAACCTGGTCGAACTATAGTCGGAGAGGAAGTAAGTGCTTTAGAAGAATACTTGC…	32537578	IDT (gBlock)	This study
gfPL136	ΔpilF gene fragment (kanR insertion with 1000 bp homology arms, 10 bp of CDS left on 5' and 3' ends)	Knockout construct of S. alvi pilF; with homology arms (1000 bp, goes 10 bp into the CDS); kanR insertion	TGTCTGTTGAGCGATGATATGGAAAGTGCAACCGATCTGGCCAAACAACTGAATGATCTGAACCATGAACGTCGTCAGATTCAGCGCAGCATGCAGGATGAAGCTAATCTACAACTGGCCGGCTTCAATACAGAAAACAGCTATAGCATCGTTGCTTATCATGATAACTGGCATCAGGGAGTAACCGGAATTTTAGCAGGCCGGTTACGCGAAACCTTTCATCGACCCAGTATTGTTTTTGCTCAGGCGGAAGATGGTACATTACGCGGCTCCGGCCGGTCTATTACCGGTTTACATCTGCGTGATGCACTGGATATGGTCAGTAAGCGCCGGCCGGATATTATCCAGAAGTTTGGCGGACATGCTATGGCTGCAGGCTTAAGTATTTCCGAAATACAT…	32537718	Azenta (amplicon from plasmid)	This study
gfPL137	ΔpilG gene fragment (kanR insertion with 1000 bp homology arms, 10 bp of CDS left on 5' and 3' ends)	Knockout construct of S. alvi pilG; with homology arms (1000 bp, goes 10 bp into the CDS); kanR insertion	GGACGTATTCAGGTTCAGTTCCGTAAAGGTGCCAAGCCGATTGATTTCCGTGTCAGCACACTGCCCACTCTGTTCGGGGAAAAAATTGTAATGCGTATCCTGAATTCGGATGCGGCTACTCTGAATATTGAACAACTTGGTTTTGAGCCATTTCAGAAAGAATTACTGCTTGAGGCCATCCACCGGCCATATGGTATGGTGCTGGTTACTGGCCCTACCGGTTCCGGTAAAACCGTATCACTGTATACCTGCCTTAATATTCTTAATACCGACAGTGTTAACATTTCCACTGCTGAAGACCCTGCGGAAATTAACCTGCCTGGTATTAACCAGGTAAATGTTAATGATAAACAAGGACTGACATTTGCTGCAGCGTTAAAATCATTTCTGCGCCAGGAT…	32537979	Azenta (amplicon from plasmid)	This study
gfPL141	ΔrecA gene fragment (kanR insertion with 1000 bp homology arms, 10 bp of CDS left on 5' and 3' ends)	Knockout construct of S. alvi recA; with homology arms (1000 bp, goes 10 bp into the CDS); kanR insertion	AAAGTCTGACGCTGTGATGGCAGCATTTGCATGATTTTGCGGATATCGTCAATAAAGCCCATATCGAGCATTCGGTCTGCTTCATCCAGAACCACAATTTCCACTTTGTTTAGCTGGATATTTTTTTGTTGTACGTGGTCAAGCAAACGTCCTACTGTAGCAATAACAATCTCGCAGCCCTGACGTAAATCCTGTTTCTGAATCTCCATATTCATCCCGCCAAACAGCACGGTCTGGCGTAAAGAAAGATTTTTCAGATAACCCTGTACATTCTGATCAATCTGGTCAGCCAGCTCACGGGTTGGCGTCAGTACCAGCATACGCACAGGATGCATTGCCGGAGATGTACTGGTATTAGCATAGCGTTTCAGTCTTTCCAGACTGGGCAGCATAAAGGCT…	32538084	Azenta (amplicon from plasmid)	This study
gfPL142	ΔrecJ gene fragment (kanR insertion with 1000 bp homology arms, 10 bp of CDS left on 5' and 3' ends)	Knockout construct of S. alvi recJ; with homology arms (1000 bp, goes 10 bp into the CDS); kanR insertion	CTGGGAATATTGTGTATTCATGTCTGCAGATTTAAGTATAACTCTCGTTCTGCCGGGTTTATTATGGCCTCATCAGGAAGCTGCGGTACCTGACTTACAGCTACCGGCACTGAATACCCTGCGGCAATGGAGCAAATATACATTACAAACCATAAACAGAAGTCAGTTATATCAGCAATATCTGTGGGAAGGTTCATGGGTTCAACAGGCTCAGCAGCAATTAAACCTAAACCCGGAATATTGCGGCTTTATTGTCACACCTATAAACCAGACAGCCGGCATGCATCAGCTTCAGTATCTTGACGGAAATGCTCTTGGTCTGAATCCAGAAGAGGCAAAATCTTTCTGTGAAGTTTTGAGTACATGGTTACAGCGAGATGGCTGGCGGTTTTTTCCGGT…	32537906	Azenta (amplicon from plasmid)	This study
gfPL147	ΔamsE gene fragment (kanR insertion with 1000 bp homology arms, 10 bp of CDS left on 5' and 3' ends)	Knockout construct of S. alvi amsE; with homology arms (1000 bp, goes 10 bp into the CDS); kanR insertion	AAAACCAGTCATCCGAAAATAGAAATTGTCAGCCACCGGCAACTGTTTATCCGCCCGCAGAATCTGCCAGTATTCAATTCCTCAGCTATCGAAATGAATCTGGTTAACCTTAAAGGCCTGAGTGAACAATTTGTTTATCTTAACGACGACACCGTCATTCTGCGCCCTGTCCCGCGTGAGCGGCTGTTTCAGCACGGGCTACCAGTAGACTTTCTCTGTCATGGCTGGCTAAAGCGCGGCAGCCTGTTTCGCCGTCTGCGCGGCCGCAACAGCTGGGTAGATGCACTGAATAACAATATTGCCCTGATTAACCGCCTGTATCAGCCGGCCTCACTGAATAAACAGCAATTATTTGCCCATAGCTACAGTTTGCGTGAAAAATTCAGCAATTTCCTGCTC…	32537813	Azenta (amplicon from plasmid)	This study
gfPL151	ΔrecA gene fragment (specR insertion with 1000 bp homology arms, 10 bp of CDS left on 5' and 3' ends)	Knockout construct of S. alvi recA; with homology arms (1000 bp, goes 10 bp into the CDS); specR insertion	AAAGTCTGACGCTGTGATGGCAGCATTTGCATGATTTTGCGGATATCGTCAATAAAGCCCATATCGAGCATTCGGTCTGCTTCATCCAGAACCACAATTTCCACTTTGTTTAGCTGGATATTTTTTTGTTGTACGTGGTCAAGCAAACGTCCTACTGTAGCAATAACAATCTCGCAGCCCTGACGTAAATCCTGTTTCTGAATCTCCATATTCATCCCGCCAAACAGCACGGTCTGGCGTAAAGAAAGATTTTTCAGATAACCCTGTACATTCTGATCAATCTGGTCAGCCAGCTCACGGGTTGGCGTCAGTACCAGCATACGCACAGGATGCATTGCCGGAGATGTACTGGTATTAGCATAGCGTTTCAGTCTTTCCAGACTGGGCAGCATAAAGGCT…	32538084	Azenta (amplicon from plasmid)	This study
gfPL152	Δasr gene fragment (kanR insertion with 1000 bp homology arms, 10 bp of CDS left on 5' and 3' ends)	Knockout construct of S. alvi asr; with homology arms (1000 bp, goes 10 bp into the CDS); kanR insertion	TGCTCTGGGCGGGGCACAATCTATCCATGGTATTAAGCCTGATTTAACGACAATTGGCAAAGTAATTGGCGGAGGCATGCCAGTAGCAGCTTTCGGTGGCCGTGCAGACATTATGGCCTGTATATCGCCTTTAGGTGCTGTTTATCAGGCAGGTACCCTTTCCGGTAATCCGGTATGTGTAGCAGCCGGACTAAAAACACTGGAAATCATACAACGACCGGATTTTTACACTACACTCAGCAAACATACCCGACAGCTGAGTGATGGTCTGACGGCAATCGCACGTGAAGCCAATATTCCATTCAGCAGCCGCAGTGAAGGCGGAATGTTTGGTTTTTACTTTACTGATAATCTGCCATCTTGTTTTGCAGATATGCAAAATACCAATCAGATATTATT…	32536633	Azenta (amplicon from plasmid)	This study

### Sheet: 4. Oligos
Oligo number	Name	Description	Sequence	Reference
oPL400	Screening F primer to screen deletion (colony PCR) from wkB2 + gfPL89; gfPL90 (staA deletion)	S. alvi sequencing F primer for kanR-mediated staA gene deletion	CTGCAGCAACTACTTTGTATA	This study
oPL402	Screening F primer to screen deletion (colony PCR) from wkB2 + gfPL90 (staA deletion)	S. alvi sequencing R primer for kanR-mediated staA gene deletion	GTATACTGCCTGAAGTACTG	This study
oPL403	Amplification F Primer for gfPL88; gfPL90 (staA deletion)	F Primer for amplifying kanR-mediated S. alvi staA deletion gene fragment	CATATGCTATATGGAATGAAAC	This study
oPL405	Amplification R Primer for gfPL88 (staA deletion)	R Primer for amplifying kanR-mediated S. alvi staA deletion gene fragment	ACTAGTTTGTACTGTTCCAT	This study
oPL407	Amplification R Primer for gfPL90 (staA deletion)	R Primer for amplifying kanR-mediated S. alvi staA deletion gene fragment	ACTAGTTTTACATTATCCAGAG	This study
oPL418	Amplification F Primer for gfPL136 (pilF deletion)	F Primer for amplifying kanR-mediated S. alvi pilF deletion gene fragment	TGTCTGTTGAGCGATGATAT	This study
oPL419	Amplification R Primer for gfPL136 (pilF deletion)	R Primer for amplifying kanR-mediated S. alvi pilF deletion gene fragment	CTGAGTAGCTTCTTCATAGC	This study
oPL420	Screening F primer to screen deletion (colony PCR) from wkB2 + gfPL136 (pilF deletion)	F Primer for screening kanR-mediated S. alvi pilF deletion gene fragment	GCATTTACCAGAATGTAAAC	This study
oPL421	Screening R primer to screen deletion (colony PCR) from wkB2 + gfPL136 (pilF deletion)	R Primer for screening kanR-mediated S. alvi pilF deletion gene fragment	TCACAGTATTGACTTAATTGTATA	This study
oPL422	Amplification F Primer for gfPL137 (pilG deletion)	F Primer for amplifying kanR-mediated S. alvi pilG deletion gene fragment	GGACGTATTCAGGTTCAGTTCCG	This study
oPL423	Amplification R Primer for gfPL137 (pilG deletion)	R Primer for amplifying kanR-mediated S. alvi pilG deletion gene fragment	CCAGACCACCAGGAGCAG	This study
oPL424	Screening F primer to screen deletion (colony PCR) from wkB2 + gfPL137 (pilG deletion)	F Primer for screening kanR-mediated S. alvi pilG deletion gene fragment	AACTGATTGTTCGCCTATAC	This study
oPL425	Screening R primer to screen deletion (colony PCR) from wkB2 + gfPL137 (pilG deletion)	R Primer for screening kanR-mediated S. alvi pilG deletion gene fragment	GAGTATCAGTTAACATCAGGTATT	This study
oPL438	Amplification and screening F Primer for gfPL141 (recA kanR-mediated deletion) and gfPL151 (recA specR-mediated deletion)	F Primer for amplifying and screening for: kanR-mediated S. alvi recA deletion gene fragment; specR-mediated S. alvi recA deletion gene fragment	AAAGTCTGACGCTGTGAT	This study
oPL439	Amplification and screening R Primer for gfPL141 (recA kanR-mediated deletion) and gfPL151 (recA specR-mediated deletion)	R Primer for amplifying and screening for: kanR-mediated S. alvi recA deletion gene fragment; specR-mediated S. alvi recA deletion gene fragment	TAATTTTTATATTGTTCTTCGCCAGT	This study
oPL442	Amplification F Primer for gfPL142 (recJ deletion)	F Primer for amplifying kanR-mediated S. alvi recJ deletion gene fragment	CTGGGAATATTGTGTATTCATGTC	This study
oPL443	Amplification R Primer for gfPL142 (recJ deletion)	R Primer for amplifying kanR-mediated S. alvi recJ deletion gene fragment	ACGGAAATCAATCGGCTT	This study
oPL444	Screening F primer to screen deletion (colony PCR) from wkB2 + gfPL142 (recJ deletion)	F Primer for screening kanR-mediated S. alvi recJ deletion gene fragment	CAACCTTTTACCGGATTGAA	This study
oPL445	Screening R primer to screen deletion (colony PCR) from wkB2 + gfPL142 (recJ deletion)	R Primer for screening kanR-mediated S. alvi recJ deletion gene fragment	TGAATTTGTGTATTTAAACAGCCT	This study
oPL462	Amplification F Primer for gfPL147 (amsE deletion)	F Primer for amplifying kanR-mediated S. alvi amsE deletion gene fragment	AAAACCAGTCATCCGAAAATAGAA	This study
oPL463	Amplification R Primer for gfPL147 (amsE deletion)	R Primer for amplifying kanR-mediated S. alvi amsE deletion gene fragment	CAGGCTCATGTCACCTTT	This study
oPL464	Screening F primer to screen deletion (colony PCR) from wkB2 + gfPL147 (amsE deletion)	F Primer for screening kanR-mediated S. alvi amsE deletion gene fragment	TAGCATAGGCATCCATCACTG	This study
oPL465	Screening R primer to screen deletion (colony PCR) from wkB2 + gfPL147 (amsE deletion)	R Primer for screening kanR-mediated S. alvi amsE deletion gene fragment	AGTAGCATTACCAGCAGGG	This study
oPL552	Amplification and screeening F Primer for gfPL152 (asr deletion)	F Primer for amplifying and screening for kanR-mediated S. alvi asr deletion gene fragment	TCCATGGTATTAAGCCTGAT	This study
oPL553		R Primer for amplifying and screening fo kanR-mediated S. alvi asr deletion gene fragment	ATCTTCCTGTGTATCTCTGC	This study
oAZA13	PIR0_H1_F (Insert1_H1F)	F primer for amplifying upstream homology flank for the neutral insertion region in S. alvi	GCATCGTCTCATCGGTCTCACCCTGAATTCAACCTGCCCTATACCGTATGG	This study
oAZA14	PIR0_H1_R (Insert1_H1R)	R primer for amplifying upstream homology flank for the neutral insertion region in S. alvi	ATGCCGTCTCAGGTCTCACGTTCGGCAGTTGTGCTATGTGGTT	This study
oAZA15	PIR0_H2_F (Insert1_H2F)	F primer for amplifying downstream homology flank for the neutral insertion region in S. alvi	GCATCGTCTCATCGGTCTCAGCTGGCTGCACCAGTAACGCTGATT	This study
oAZA16	PIR0_H2_R (Insert1_H2R)	R primer for amplifying downstream homology flank for the neutral insertion region in S. alvi	ATGCCGTCTCAGGTCTCATGTAGAATTCTTAACGGAGTAACCGGTACCC	This study
oAZA19	F_KanR_pSL1	F primer for amplifying kanR cassette from pSL1-E2C	GCATCGTCTCATCGGTCTCAATCCctctgatgttacattgcac	This study
oAZA20	R_KanR_pSL1	R primer for amplifying kanR cassette from pSL1-E2C	ATGCCGTCTCAGGTCTCACAGCcgcgtgttacaaccaatt	This study
oAZA21	F_GFP_CP25	F primer for amplifying GFP cassette with CP25 promoter from pBTK503	GCATCGTCTCATCGGTCTCAAACGTGGCAATTCGTCGCAATACAA	This study
oAZA22	R_GFP_CP25	R primer for amplifying GFP cassette with CP25 promoter from pBTK503	ATGCCGTCTCAGGTCTCAGGATTTGCGGATTAACGATTACGGAT	This study
oAZA59	F_clpA KO_H1	F primer for amplifying upstream homology flank for knocking out clpA gene in S. alvi	GCATCGTCTCATCGGTCTCACCCTGAATTCctgaatattagccgcttgt	This study
oAZA60	R_clpA KO_H1	R primer for amplifying upstream homology flank for knocking out clpA gene in S. alvi	ATGCCGTCTCAGGTCTCACGTTgctgtgccgaaatcatatc	This study
oAZA61	F_clpA KO_H2	F primer for amplifying downstream homology flank for knocking out clpA gene in S. alvi	GCATCGTCTCATCGGTCTCAGCTGgcagtcagatgaagtagtac	This study
oAZA62	R_clpA KO_H2	R primer for amplifying downstream homology flank for knocking out clpA gene in S. alvi	ATGCCGTCTCAGGTCTCATGTAGAATTCtggatactgtctggttatctaat	This study
oAZA63	F_KanR_BTK402_LM	F primer for amplifying kanR cassette from pBTK402	GCATCGTCTCATCGGTCTCAAACGgtgttacaaccaattaaccaat	This study
oAZA64	R_KanR_BTK402_LM	R primer for amplifying kanR cassette from pBTK402	ATGCCGTCTCAGGTCTCACATActgatccttcaactcagc	This study
oAZA65	F_E2C_LM	F primer for amplifying E2-Crimson cassette with CP25 promoter	GCATCGTCTCATCGGTCTCATATGtgaactggccgataattg	This study
oAZA66	R_E2C_LM	R primer for amplifying E2-Crimson cassette with CP25 promoter	ATGCCGTCTCAGGTCTCACAGCgacgcagctgacaaat	This study
